# A base-modifying enzyme extends the range of anti-phage defense provided by DNA glycosylases

**DOI:** 10.64898/2026.02.25.707755

**Authors:** Adriana Mejía-Pitta, Zhiying Zhang, Amer A. Hossain, Karolina Bartosik, Christian F. Baca, Christopher Peralta, Henrik Molina, Marianna Teplova, Sean F. Brady, Ronald Micura, Dinshaw J. Patel, Luciano A. Marraffini

## Abstract

The most abundant prokaryotic mechanisms of defense against phage predation involve the recognition and destruction of the infecting DNA. One method of counter-defense is the incorporation of modified nucleobases into the phage genome to avoid interaction with enzymes that target the viral DNA. T-even coliphages replace cytosine with 5-hydroxymethylcytosine (5hmC) that in some cases are further decorated with glucosyl groups. To explore the diversity of immunity genes that recognize 5hmC, we infected a library of metagenomic DNA inserts from uncultured, non-sequenced soil bacteria with a mutant T4 phage that harbored only non-glucosylated 5hmC on its genome. Bacteria that resisted infection carried a DNA glycosylase, Brig3, that specifically excises 5hmC nucleobases to generate abasic sites in the phage genome and prevent viral proliferation. The crystal structure of Brig3 bound to its substrate revealed a catalytic mechanism in which the 5hmC nucleobase is flipped out of the DNA into the active site and replaced by an asparagine residue that inserts into the double helix to contact the complementary guanosine. Brig3 is encoded within an operon that also encodes BapA, a hydrolase that removes glucosyl groups from glucosyl-5hmC present in the genome of otherwise Brig3-resistant T-even phages carrying this hypermodified base. Our results uncover a defense strategy in which base-modifying enzymes widen the immune response provided by DNA glycosylases.

**SIGNIFICANCE STATEMENT:** DNA glycosylases provide immunity to bacteria against bacteriophage infection through the excision of modified bases present in the viral genome. Here we describe the discovery of a novel defense DNA glycosylase, Brig3, that excises 5-hydroxymethylcytosine (5hmC) present in the genome of T-even phages. These phages also carry glucosylated 5hmC (glc-5hmC), a hyper-modified base that resist Brig3 activity. We found that Brig3 is assisted by BapA, a glucose hydrolase converts glc-5hmC into 5hmC and generate more Brig3 substrates on the viral genome, increasing the strength of the immune response as well as the range of bacteriophages targetd by Brig3.
