## Supplementary material for "A base-modifying enzyme extends the range of anti-phage defense provided by DNA glycosylases": strains, plasmids and oligonucleotides

### Sheet: Bacterial strains
Bacterial strain	Description	Source
E. coli EC100	TransforMax EC100 electrocompetent or chemically competent E. coli, used for cloning	Lucigen, now Biosearch Technologies (Cat# EC10010)
E. coli BL21(DE3)	E. coli strain for protein expression	New England Biolabs (Cat# C2527H)
E. coli 5-alpha	common E. coli laboratory strain used for cloning	New England Biolabs (Cat# C2987H)
E. coli EC100 gBrig3	Genomic integration of Brig3 at the attTn7 site of E.coli EC100 through Lambda Red recombineering, kanamycin selection marker	This study.
E. coli EC100 gBrig3-BapA	Genomic integration of Brig3 and BapA at the attTn7 site of E.coli EC100 through Lambda Red recombineering, kanamycin selection marker	This study.
E. coli EC100 gBrig3-6xHis	Genomic integration of Brig3-6xHis at the attTn7 site of E.coli EC100 through Lambda Red recombineering, kanamycin selection marker	This study.

### Sheet: Plasmids + Cosmids
Plasmid/cosmid	Description	Source	Construction Notes
pWEB-TNC	commerically available cloning cosmid with pBR322 origin, ampicillin resistance and chloramphenicol resistance	EPICENTRE Biotechnologies
resistant clone A	metagenomic cosmid isolated from AZ52 (megapool 3, 9 and 10) library after 1 round of T4 Δa-gt Δb-gt phage selection; metagenomic DNA is cloned in pWEB-TNC cosmid between T7 and M13-F40 primer sites	This study
resistant clone B	metagenomic cosmid isolated from AZ52 (megapool 3, 9 and 10) library after 1 round of T4 Δa-gt Δb-gt phage selection; metagenomic DNA is cloned in pWEB-TNC cosmid between T7 and M13-F40 primer sites	This study
pFragment1	Fragment 1 from anti-T4 Δa-gt Δb-gt resistant cosmid cloned into pWEB-TNC	This study	NEBuilder® HiFi DNA assembly from pWEB-TNC (AMP1/AMP21.1) and anti-T4 Δa-gt Δb-gt resistant cosmid (AMP70/AMP71)
pFragment2	Fragment 2 from anti-T4 Δa-gt Δb-gt resistant cosmid cloned into pWEB-TNC	This study	NEBuilder® HiFi DNA assembly from pWEB-TNC (AMP1/AMP21.1) and anti-T4 Δa-gt Δb-gt resistant cosmid (AMP72/AMP73)
pFragment3	Fragment 3 from anti-T4 Δa-gt Δb-gt resistant cosmid cloned into pWEB-TNC	This study	NEBuilder® HiFi DNA assembly from pWEB-TNC (AMP1/AMP21.1) and anti-T4 Δa-gt Δb-gt resistant cosmid (AMP74/AMP75)
pFragment4	Fragment 4 from anti-T4 Δa-gt Δb-gt resistant cosmid cloned into pWEB-TNC	This study	NEBuilder® HiFi DNA assembly from pWEB-TNC (AMP1/AMP21.1) and anti-T4 Δa-gt Δb-gt resistant cosmid (AMP76/AMP77)
pFragment5	Fragment 5 from anti-T4 Δa-gt Δb-gt resistant cosmid cloned into pWEB-TNC	This study	NEBuilder® HiFi DNA assembly from pWEB-TNC (AMP1/AMP21.1) and anti-T4 Δa-gt Δb-gt resistant cosmid (AMP78/AMP79)
pFragment6	Fragment 6 from anti-T4 Δa-gt Δb-gt resistant cosmid cloned into pWEB-TNC	This study	NEBuilder® HiFi DNA assembly from pWEB-TNC (AMP1/AMP21.1) and anti-T4 Δa-gt Δb-gt resistant cosmid (AMP80/AMP81)
pFragment6-1 (pBrig3)	Sub-fragment 1 of Fragment 6 from anti-T4 Δa-gt Δb-g tresistant cosmid cloned into pWEB-TNC, containing the Brig3 gene (gene1) under its natural promoter	This study	NEBuilder® HiFi DNA assembly from pWEB-TNC (AMP1/AMP21.1) and pFragment6 (AMP92/AMP93)
pFragment6-2	Sub-fragment 2 of Fragment 6 from anti-T4 Δa-gt Δb-g tresistant cosmid cloned into pWEB-TNC, containing the BapA gene (gene2) under its natural promoter	This study	NEBuilder® HiFi DNA assembly from pWEB-TNC (AMP1/AMP21.1) and pFragment6 (AMP94/AMP95)
pFragment6-3	Sub-fragment 3 of Fragment 6 from anti-T4 Δa-gt Δb-g tresistant cosmid cloned into pWEB-TNC, containing the ADP-ribosylglycohydrolase gene (gene3) under its natural promoter	This study	NEBuilder® HiFi DNA assembly from pWEB-TNC (AMP1/AMP21.1) and pFragment6 (AMP96/AMP97)
pFragment6-4 (pBrig3-BapA)	Sub-fragment 4 of Fragment 6 from anti-T4 Δa-gt Δb-g tresistant cosmid cloned into pWEB-TNC, containing the Brig3 and BapA genes (genes 1 and 2) under their natural promoter	This study	NEBuilder® HiFi DNA assembly from pWEB-TNC (AMP1/AMP21.1) and pFragment6 (AMP92/AMP95)
pAMP42	pAM38 plasmid (Hossain et al., Nature, 2024) expressing Brig3 under an arabinose-inducible Para promoter, Para cat p15A ori plasmid	This study	NEBuilder® HiFi DNA assembly from pAM38 (AMP45/AMP46) and pFragment6 (AMP86/AMP87)
pAMP43	pAM38 plasmid (Hossain et al., Nature, 2024) expressing Brig3 and BapA under an arabinose-inducible Para promoter, Para cat p15A ori plasmid	This study	NEBuilder® HiFi DNA assembly from pAM38 (AMP45/AMP46) and pFragment6 (AMP86/AMP88)
pBrig3(STOP)	pBrig3 expressing Brig3 with a stop codon inserted into its DNA sequence	This study	NEBuilder® HiFi DNA assembly from pBrig3 (AA1324/1325) and (AA1322/AM1323)
pBrig3(STOP)- BapA	pBrig3-BapA expressing Brig3 with a stop codon inserted into its DNA sequence and wild-type BapA	This study	NEBuilder® HiFi DNA assembly from pBrig3-BapA (AA1324/1325) and (AA1322/AM1323)
pBrig3- BapA (STOP)	pBrig3-BapA expressing Brig3 wild-type and BapA with a stop codon inserted into its DNA sequence	This study	NEBuilder® HiFi DNA assembly from pBrig3-BapA (AA1324/1327) and (AA1322/AM1326)
pEmpty (pCL1920)	a pSC101-derived low-copy number plasmid with spectinomycin/strepomycin resistance	Lerner and Inouye, NAR, 1990
p(a-gt)	pCL1920 plasmid expressing bacteriophage T4 a-gt gene which encodes alpha-glucosyltransferase (a-GT)	Hossain et al., Nature, 2024	Gibson assembly from pRecB (AA246/AA903) and bacteriophage T4 genomic DNA (AA901/AA902)
p(b-gt)	pCL1920 plasmid expressing bacteriophage T4 b-gt gene which encodes beta-glucosyltransferase (b-GT)	Hossain et al., Nature, 2024	Gibson assembly from pRecB (AA246/AA903) and bacteriophage T4 genomic DNA (AA904/AA905)
pET21a	protein expression vector with ampicillin/carbenicillin resistance	Addgene 69740-3
pET21a-Brig3-6xHis	Brig3 with a C-terminal 6xHis tag cloned into a pET21a plasmid vector for protein purification	This study	NEBuilder® HiFi DNA assembly from pET21a (AA1320/AA1321) and pBrig3 (AA1318/AA1319)
pBrig3(Y97A)	pBrig3 with Y97A mutation in Brig3	This study	NEBuilder® HiFi DNA assembly from pBrig3 (AMP1/AMP131) and (AMP2/AMP132)
pBrig3(Y97F)	pBrig3 with Y97F mutation in Brig3	This study	NEBuilder® HiFi DNA assembly from pBrig3 (AMP1/AMP135) and (AMP2/AMP136)
pBrig3(D127A)	pBrig3 with D127A mutation in Brig3	This study	NEBuilder® HiFi DNA assembly from pBrig3 (AMP1/AMP137) and (AMP2/AMP138)
pBrig3(D127N)	pBrig3 with D127N mutation in Brig3	This study	NEBuilder® HiFi DNA assembly from pBrig3 (AMP1/AMP141) and (AMP2/AMP142)
pBrig3(N225A)	pBrig3 with N225A mutation in Brig3	This study	NEBuilder® HiFi DNA assembly from pBrig3 (AMP1/AMP383) and (AMP2/AMP384)
pBrig3(R197A)	pBrig3 with R197A mutation in Brig3	This study	NEBuilder® HiFi DNA assembly from pBrig3 (AMP1/AMP385) and (AMP2/AMP386)
pBrig3(R53A)	pBrig3 with R53A mutation in Brig3	This study	NEBuilder® HiFi DNA assembly from pBrig3 (AMP1/AMP387) and (AMP2/AMP388)
pBrig3(R140A)	pBrig3 with R140A mutation in Brig3	This study	NEBuilder® HiFi DNA assembly from pBrig3 (AMP1/AMP389) and (AMP2/AMP390)
pBrig3(W100A)	pBrig3 with W100A mutation in Brig3	This study	NEBuilder® HiFi DNA assembly from pBrig3 (AMP1/AMP391) and (AMP2/AMP392)
pBrig3(N50A)	pBrig3 with N50A mutation in Brig3	This study	NEBuilder® HiFi DNA assembly from pBrig3 (AMP1/AMP393) and (AMP2/AMP394)
pBrig3(E55A)	pBrig3 with E55A mutation in Brig3	This study	NEBuilder® HiFi DNA assembly from pBrig3 (AMP1/AMP395) and (AMP2/AMP396)
pET21a-Brig3(Y97A)-6xHis	Brig3(Y97A) mutant with a C-terminal 6xHis tag cloned into pET21a plasmid vector for protein purification	This study	NEBuilder® HiFi DNA assembly from pET21a-Brig3-6xHis (AMP133/AMP132) and (AMP131/AMP134)
pET21a-Brig3(Y97F)-6xHis	Brig3(Y97F) mutant with a C-terminal 6xHis tag cloned into pET21a plasmid vector for protein purification	This study	NEBuilder® HiFi DNA assembly from pET21a-Brig3-6xHis (AMP133/AMP136) and (AMP135/AMP134)
pET21a-Brig3(D127A)-6xHis	Brig3(D127A) mutant with a C-terminal 6xHis tag cloned into pET21a plasmid vector for protein purification	This study	NEBuilder® HiFi DNA assembly from pET21a-Brig3-6xHis (AMP133/AMP138) and (AMP134/AMP137)
pET21a-Brig3(D127N)-6xHis	Brig3(D127N) mutant with a C-terminal 6xHis tag cloned into pET21a plasmid vector for protein purification	This study	NEBuilder® HiFi DNA assembly from pET21a-Brig3-6xHis (AMP133/AMP132) and (AMP131/AMP134)
pQE-6xHis-SUMO	protein expression vector with Kanamycin resistance, pUC ori, N-6xHis and SUMO tag	Addgene 160540
pQE-BapA-6xHis-SUMO	BapA with a N-terminal 6xHis and SUMO tag cloned into pQE plasmid vector for protein purification	This study	NEBuilder® HiFi DNA assembly from pQE-6xhis-SUMO (AMP233/AMP235) and pAMP48 (AMP236/AMP237)
pET21a-6xHis-BapA	BapA with a N-terminal 6xHis tag cloned into pET21a plasmid vector for protein purification	This study	NEBuilder® HiFi DNA assembly from pQE-6xhis-SUMO (AMP297/AMP298) and pAMP48 (AMP299/AMP300)
pET21a-6xHis-BapA (D101N)	BapA (D101N) mutant with a N-terminal 6xHis tag cloned into pET21a plasmid vector for protein purification	This study	Site mutants using DPN1 enzyme (ZZ01/ZZ02)
pET21a-6xHis-BapA (Q252A)	BapA (Q252A) mutant with a N-terminal 6xHis tag cloned into pET21a plasmid vector for protein purification	This study	Site mutants using DPN1 enzyme (ZZ03/ZZ04)
pBrig3-BapA (D101N)	pBrig3-BapA with D101N mutation in BapA	This study	NEBuilder® HiFi DNA assembly from pBrig3 (AMP1/AMP397) and (AMP2/AMP398)
pBrig3-BapA (Q252A)	pBrig3-BapA with Q252A mutation in BapA	This study	NEBuilder® HiFi DNA assembly from pBrig3 (AMP1/AMP399) and (AMP2/AMP400)
pAM38(red)	pAM38 plasmid with l Gam, Beta and Exo protein being expressed under arabinose-inducible Para promoter using l Gam RBS; Para cat p15A ori plasmid	Hossain et al., Nature, 2024
pBrig3-6xHis	pBrig3 with a C-terminal 6x-His tag added to the C-terminal of Brig 3	This study	NEBuilder® HiFi DNA assembly from pBrig3 (AMP419/AMP420) and pET21a-Brig3-6xHis (AMP417/AMP418)

### Sheet: Bacteriophages
Bacteriophage	Description	Source
T2	T-even lytic coliphage T2 (Myoviridae)	ATCC 11303-B2
T4	T-even lytic coliphage T4 (Myoviridae); used to construct T4 mutant phages below	Bruce Levin
T5	lytic coliphage T5 (Demerecviridae)	ATCC 11303-B5
T6	T-even lytic coliphage T6 (Myoviridae); used to construct T6 mutant phages below	ATCC 11303-B6
T4 escaper1	mutant T4 phage isolated from a lawn of pBrig1-carrying E. coli EC100 cells with a 1 bp deletion of nt 713 in a-gt gene (frameshift)	Hossain et al., Nature, 2024
T4 Da-gt	T4 mutant phage with an in-frame deletion of a-gt; phage does not encode alpha-glucosyltransferase (a-GT), only has beta-gluocosyl-hmC nucleobases	Hossain et al., Nature, 2024
T4 Db-gt	T4 mutant phage with an in-frame deletion of b-gt; phage does not encode beta-glucosyltransferase (b-GT), only has alpha-gluocosyl-hmC nucleobases	Hossain et al., Nature, 2024
T4 Da-gt Db-gt	T4 mutant phage with an in-frame deletion of a-gt and b-gt; phage does not encode alpha-glucosyltransferase (a-GT) and beta-glucosyltransferase (b-GT), only has 5-hmC nucleobases	Hossain et al., Nature, 2024
T4(C)	T4 Dalc DdenB Dgp56 Dgp42; T4 mutant phage from above with an additional in-frame deletion of gene gp42; phage lacks hmC nucleobases, carries unmodified cytosines instead	Hossain et al., Nature, 2024
T6 escaper1	mutant T6 phage isolated from a lawn of pBrig1-carrying E. coli EC100 cells with nt 716 C>T mutation in a-gt gene (Ala239->Val239)	Hossain et al., Nature, 2024
T6 Dg-gt	T6 mutant phage with an in-frame deletion of ba-gt; phage does not encode beta-alpha glucosyltransferase (ba-GT), only has alpa-gluocosyl-hmC nucleobases and no gentiobiosyl-hmC nucleobases	Hossain et al., Nature, 2024
Bas35-45	T-even phages of the genus Tequatrovirus from the BASEL phage collection; 5-hmC nucleobases	Maffei et al., PLoS Biol, 2021
Bas46-47	T-even phages of the genus Mosigvirus from the BASEL phage collection; has arabinosyl-hmC nucleobases	Maffei et al., PLoS Biol, 2021

### Sheet: Oligonucleotides
Oligonucleotide	Sequence
AMP1	GTCGTGACTGGGAAAACCCTggc
AMP2	ggccgccAGGGTTTTCCCAGTC
AMP 45	ctcggtacccggggatcctctag
AMP 46	cgaattcgctagcccaaaaaaacg
AMP 70	GGTTTTCCCAGTCACGACctcgttgccccattaaacagtc
AMP 71	ggtcaaacatgagaattcgcctttaacgaacttacaaggcgc
AMP 72	GGTTTTCCCAGTCACGAccgggtgaaattgatggaag
AMP 73	ggtcaaacatgagaattcgcgacgtgtgggaggagatgtc
AMP 74	GGTTTTCCCAGTCACGAgatttactcgcctttcctcatg
AMP 75	GGTCAAACATGAGAATTCGgtttcagcggcagttgccatc
AMP 76	GGTTTTCCCAGTCACGAggcgctcgccacgcagttc
AMP 77	GGTCAAACATGAGAATTCGggaggctgacagttcactgccc
AMP 78	GGTTTTCCCAGTCACGAcctccgctataacgcaaagac
AMP 79	GGTCAAACATGAGAATTCGcacttaggcttcatgccgctc
AMP 80	GGTTTTCCCAGTCACGAggactgcgccttgtaagttcg
AMP 81	GGTCAAACATGAGAATTCGcgtctctgtagtcgctaaacag
AMP 86	tttttgggctagcgaattcggtggatgcgctgatcaaagag
AMP 87	ggatccccgggtaccgagttcactgtccataaacatgcc
AMP 88	ggatccccgggtaccgacattacccggcccgtcggg
AMP 92	GGTTTTCCCAGTCACGACgaagaccggggcggactcg
AMP 93	ggtcaaacatgagaattcgcgccggacatccgggctgtg
AMP 94	GGTTTTCCCAGTCACGACcgccaacacgcccttcgg
AMP 95	ggtcaaacatgagaattccgcggccagctaaacatgac
AMP 96	GGTTTTCCCAGTCACGACgccgcgttcagccgggtg
AMP 97	ggtcaaacatgagaattcgatcgtcatgtcagttttgccc
AMP 131	tacttttcgaatcaccctGCcggcgcatggtttaactcc
AMP 132	GCagggtgattcgaaaagtac
AMP 133	gctcgccgcagccgaacg
AMP 134	gtgcaccatatatgcggtg
AMP 135	gtacttttcgaatcacccttTcggcgcatggtttaactcc
AMP 136	Aaagggtgattcgaaaagtac
AMP 137	gaacaccgcgctgcacacggCcctgtgctcgccgctggcgacc
AMP 138	Gccgtgtgcagcgcggtgttc
AMP 141	gaacaccgcgctgcacacgAacctgtgctcgccgctggcgac
AMP 142	Tcgtgtgcagcgcggtgttc
AMP 233	gatccggctgctaacaaagc
AMP 235	gtggtggtggtggtgcatatgtatatctccttcttaaagttaaac
AMP 236	atgcaccaccaccaccaccacggttttatggacagtgaactctg
AMP 237	tttgttagcagccggatcttacccggcccgtcgggcagg
AMP 298	ggatccttagctgagcttggactc
AMP 299	CACAGAGAACAGATTGGTGGAatgtttatggacagtgaactctg
AMP 300	ccaagctcagctaaggatccttacccggcccgtcgggcag
AA246	caacacccgctgacgagcttag
AA387	cttcatcaagcggtttcaca
AA388	cgagaaactggcgatcctta
AA870	CAGCTCGACGATAAGTTAGC
AA871	AGGTGAAGAGTCTGTCCAAG
AA872	TACGTACCGATGCTAACTGG
AA873	CCTCCAATATCTTGGAGAAC
AA901	atttcacacaggaaacagctATGCGTATTTGCATTTTTATGGCTC
AA902	aagctcgtcagcgggtgttgTTATTTTGTAATAATGTCAAACTGTTC
AA903	agctgtttcctgtgtgaaattgttatc
AA904	atttcacacaggaaacagctATGAAAATTGCTATAATTAATATGGGTAATAATG
AA905	aagctcgtcagcgggtgttgTTATAAATCAATAGCTTTTTTGAACGC
AA1318	tttgtttaactttaagaaggagatatacatgtggatgcgctgatcaaagagtc
AA1319	agccggatctcagtggtggtggtggtggtgaccctgtccataaacatgccctttcaaac
AA1320	caccaccaccaccaccac
AA1321	atgtatatctccttcttaaagttaaac
AA1322	ggccgccagGGTTTTCC
AA1323	tcatgcgccgtaagggtgattc
AA1324	ttcGTCGTGACTGGGAAAACCc
AA1325	tacttttcgaatcacccttacggcgcatgatttaactccttcgaacccatgctg
5hmdC_60	TAGACATTGCCCTCGAGGTA(hmC)AATTGATCCGATTTCGACCTCAAACCTAGACGAATTCCG	hmC = 5-hydroxymethylcytosine
bottom_5hmdC_60	CGGAATTCGTCTAGGTTTGAGGTCGAAATCGGAT(hmC)AATTGTACCTCGAGGGCAATGTCTA	hmC = 5-hydroxymethylcytosine
dU_60	TAGACATTGCCCTCGAGGTAUCATGGATCCGATTTCGACCTCAAACCTAGACGAATTCCG
dC_60	TAGACATTGCCCTCGAGGTACAATTGATCCGATTTCGACCTCAAACCTAGACGAATTCCG
bottom_dC_60	CGGAATTCGTCTAGGTTTGAGGTCGAAATCGGATCAATTGTACCTCGAGGGCAATGTCTA
dT_60	TAGACATTGCCCTCGAGGTATCATGGATCCGATTTCGACCTCAAACCTAGACGAATTCCG
5mdC_60	TAGACATTGCCCTCGAGGTA(mC)CATGGATCCGATTTCGACCTCAAACCTAGACGAATTCCG	mC = 5-methylcytosine
top_60_oligo	TAGACATTGCCCTCGAGGTACAATTGATCCGATTTCGACCTCAAACCTAGACGAATTCCG
top_40_oligo	CAATTGATCCGATTTCGACCTCAAACCTAGACGAATTCCG
top_20_oligo	TAGACATTGCCCTCGAGGTA
dC_18	TCGAGGTACCATGGATCC
hmdC_18	TCGAGGTA(hmC)AATTGATCC	hmC = 5-hydroxymethylcytosine
hmdC_12	GAGGTA(hmC)AATTG	hmC = 5-hydroxymethylcytosine
hmdC_13	GGAGGTA(hmC)AATTG	hmC = 5-hydroxymethylcytosine
complement of hmdC_12	CAATTGTACCTC
ZZ01	AAAACACAAACCCTTTTGTTTTTGGAGGACAA
ZZ02	ACAAAAGGGTTTGTGTTTTGCAGTCCTTCATA
ZZ03	ACCTTAACGCCGGCAAGAAGCTGAATCCC
ZZ04	TTCTTGCCGGCGTTAAGGTTATCAGTAATAACC
AMP 383	gtattcggcagggccgccGCcacgcccttcggcacggtc
AMP 384	GCggcggccctgccgaatac
AMP 385	acggttcacactgtcgagGCtgagaacccctaccgcgtgaaac
AMP 386	GCctcgacagtgtgaaccgtctcc
AMP 387	gtgggcctgaacccttccGCcgtagagttccccgacggtgac
AMP 388	GCggaagggttcaggcccaccg
AMP 389	accgacccgacgtggagtGCactctcgcgagaacagatgg
AMP 390	GCactccacgtcgggtcggtc
AMP 391	aatcacccttacggcgcaGCgtttaactccttcgaacccatgctg
AMP 392	GCtgcgccgtaagggtgattcg
AMP 393	gtcatcacggtgggcctgGCCccttcccgcgtagagttcccc
AMP 394	GCcaggcccaccgtgatgact
AMP 395	ctgaacccttcccgcgtaGCgttccccgacggtgacagg
AMP 396	Gctacgcgggaagggttcaggc
AMP 397	gagggcctgcagaacaccAacccgttcgtcttcggcg
AMP 398	Tggtgttctgcaggccctcg
AMP 399	atcaccgacaacctcaacGCaggcaagaagctcaaccctcag
AMP 400	GCgttgaggttgtcggtgattacacc
AMP 417	agaacagttaaggaatcgtcgtggatgcgctgatcaaagagtc
AMP 418	atgaactgaacgaaacagagttcagtggtggtggtggtggtgac
AMP 419	gacgattccttaactgttctttgagtaagcc
AMP 420	actctgtttcgttcagttcatccacc
